# Proteome-wide *in silico* screening for human protein-protein interactions

**DOI:** 10.1101/2025.11.10.687652

**Authors:** Ernst W. Schmid, Helen Zhu, Eunjin Ryu, Yang Lim, Agata Smogorzewska, Alan Brown, Johannes C. Walter

## Abstract

Protein-protein interactions (PPIs) drive virtually all biological processes, yet most PPIs have not been identified and even more remain structurally unresolved. We developed a two-step computational screen for human PPIs. First, a classifier called KIRC (Knowledge-Informed Rapid Classifier), trained on biological features, was used to rank all 200 million possible protein pairs in the human proteome by their interaction likelihood. Second, the ∼1.6 million top-ranked KIRC pairs were subjected to structure prediction by AlphaFold-Multimer and ranked using SPOC (Structure Prediction and Omics Classifier), which identifies functional predictions based on biological and structural features. This pipeline revealed 16,000 high-confidence PPIs (∼90% precision), of which more than 5,000 were not previously recognized and more than 12,000 have not been structurally resolved. We use this “predictome” to formulate new hypotheses in different areas of biology, reinterpret low-resolution cryo-EM maps, and identify and validate novel PPIs that may support replication-coupled chromatin assembly. The predicted PPIs, viewable at predictomes.org, are expected to accelerate characterization of the molecular interactions that underlie vertebrate cell physiology.
