## Supplemental Table 1 for "Proteome-wide *in silico* screening for human protein-protein interactions"

### Sheet: Description
The subsequent sheet presents all features that were used to develop the new Knowledge Informed Rapid Classifier (KIRC). Features are sorted from high to low Gini importance score. Features colored in peach are those that were newly developed for KIRC while uncolored rows are features that were borrowed from our previous random forest classifier SPOC.

### Sheet: Table_S1_KIRC_Features
Feature	Gini importance	Description
biogrid_detect_count	0.1578	Number of times the pair has been identified as interacting in some way in the BioGRID database (evidence count).
rf2ppi_score	0.079	The predicted interaction probability score for this pair generated by the RF2-PPI deep learning algorithm (Zhang et al. 2025; PMID: 40997207)
cfms_avg_cos	0.0576	The average cosine similarity of CoFraction Mass Spectrometry elution profiles for this protein pair from CFdb.
t5_embedding_euclidian_dist	0.0439	Euclidean distance between the T5 embedding vectors for both proteins in the pair.
colocalization_match_score	0.0415	The cosine similarity of the DeepLoc 2.0 localization prediction vectors for each protein in the pair.
cfms_median_cos	0.0414	The median cosine similarity of CoFraction Mass Spectrometry elution profiles for this protein pair from CFdb.
t5_embedding_cosine_dist	0.0398	Cosine distance between the T5 protein model embedding vectors for both proteins in the pair.
cfms_max_cos	0.0388	The maximum cosine similarity of CoFraction Mass Spectrometry elution profiles for this protein pair from CFdb.
crispr_jaccard	0.0254	Jaccard set similarity of the BioGRID CRISPR KO vectors for each protein in the pair. Each CRISPR KO protein vector is composed of binary entries where each entry represents a CRISPR screen, and the value 0 or 1 indicates whether the protein was considered a 'hit' by that screen's criteria.
dca_score	0.0253	The Direct Coupling Analysis (DCA) score for the protein pair derived from MSAs, from Zhang et al.
depmap_cosine_dist	0.0221	The cosine distance as calculated by scipy.spatial.distance.cosine for the DepMap vectors for both proteins in the pair (ranges from 0 to 2).
crispr_shared_hit_count	0.0185	Number of CRISPR screens from the BioGRID ORCS database where both proteins were annotated as 'hits' as defined by the screen.
paxdb_avg	0.0183	Mean of the PAXdb abundance values for each protein in the pair.
depmap_euclidian_dist	0.0181	The Euclidean distance between the DepMap vectors for both proteins in the pair, where each vector represents the gene effect caused by protein KO across cell lines.
paxdb_multi_euclidian	0.0169	The Euclidean distance between the two abundance vectors for the proteins in the pair, where each abundance vector is a collection of protein abundance from PaxDB in 3 contexts (global, liver, testis).
avg_af_missense_sig_score	0.0162	Total number of residues with significant AlphaMissense scores (> 80) across both proteins in the pair.
t5_embedding_furthest_dist	0.016	Largest single-dimension absolute difference between T5 embedding vectors for the proteins in the pair.
foldseek_avg_length	0.0149	The average of the average lengths of the proteins in each FoldSeek homology cluster for each protein in the pair.
proteome_hd_cosine	0.0143	Cosine similarity between the two protein HD proteome vectors representing protein abundance changes in response to 294 experimental perturbations.
med_plddt_avg	0.0133	Mean of median pLDDT values for the AlphaFoldDB structures across the two proteins in the pair.
foldseek_max_cluster_size	0.0133	The maximum number of proteins in a FoldSeek structural similarity cluster for either protein in the pair.
paxdb_f_div	0.0131	The PaxDB global abundance ratio: min(abundance)/max(abundance) comparing the two proteins in the pair.
nonZero_proteome_hd_cosine	0.0127	Cosine similarity between only those dimensions of the two protein HD proteome vectors (protein abundance changes in response to 294 experimental perturbations) with non-zero values.
depmap_abs_diff	0.0125	The mean absolute difference of all components of the DepMap vectors for both proteins in the pair, where each vector represents the gene effect caused by protein KO across cell lines.
co_expression_score	0.0125	The mRNA co-expression score associated with the protein pair, downloaded from CoexpressDB.
paxdb_abs_diff	0.0124	Absolute difference in PAXdb global abundance between the two proteins in the pair.
p_ser_avg	0.0122	Mean percentage of solvent-exposed residues across the two proteins.
p_sum_disorder	0.0119	The total number of disordered residues in the protein pair (AFDB structure residues with pLDDT <= 50).
p_avg_perc_disorder	0.0117	The average percentage of residues in each protein that are disordered (AFDB structure residues with pLDDT <= 50).
t5_embedding_furthest_dim	0.0114	The index of the dimension in the T5 embedding vectors with the greatest absolute difference.
proteome_hd_manhattan	0.0109	Manhattan distance between the two protein HD proteome vectors representing protein abundance changes in response to 294 experimental perturbations.
foldseek_abs_length_diff_norm	0.0106	Absolute difference in the average protein lengths in the FoldSeek homology clusters for each protein in the pair, divided by foldseek_avg_length.
t5_embedding_mean_diff	0.0105	Absolute difference of the embedding vector mean values for the two proteins.
foldseek_abs_length_std_diff	0.0105	Absolute difference in the standard deviations of protein lengths in the two FoldSeek homology clusters for the proteins in the pair.
foldseekcluster_ratio	0.0101	Ratio of the member counts of the proteins in the FoldSeek structural clusters of the two proteins in the pair.
avg_af_missense_score_diff	0.0099	Absolute difference between the average AlphaMissense scores across all residues for protein 1 and protein 2 in the pair.
avg_af_missense_sig_fraction	0.0099	Ratio of the number of residues with significant AlphaMissense scores (> 80) between the two proteins (min/max).
proteome_hd_euclidian	0.0098	Euclidean distance between the two protein HD proteome vectors representing protein abundance changes in response to 294 experimental perturbations.
med_plddt_diff	0.0098	Absolute difference in median pLDDT for the AlphaFoldDB structures of the two proteins in the pair.
sasa_abs_diff_norm	0.0097	Absolute normalized difference in solvent-exposed surface area for the AlphaFoldDB structures of the two proteins in the pair (diff/max).
paxdb_multi_cosine	0.0091	The cosine similarity between the two abundance vectors for the proteins in the pair, where each abundance vector is a collection of protein abundance from PaxDB in 3 contexts (global, liver, testis).
nonZero_proteome_hd_manhattan	0.0086	Manhattan distance between only those dimensions of the two protein HD proteome vectors (protein abundance changes in response to 294 experimental perturbations) with non-zero values.
foldseek_abs_plddt_std_diff	0.0085	The absolute difference between the standard deviations of the average pLDDT values for the predicted protein structures, calculated separately for the two FoldSeek homology clusters containing the proteins in each pair.
p_perc_disorder_abs_diff	0.0083	Absolute difference in percentage of disordered residues of the two proteins (defined as pLDDT <= 50 in the AlphaFoldDB structures).
p_ser_diff	0.0078	Absolute difference in percentage of solvent-exposed residues (from AlphaFoldDB structures) in the two proteins in the pair.
nonZero_proteome_hd_euclidian	0.0076	Euclidean distance between only those dimensions of the two protein HD proteome vectors (protein abundance changes in response to 294 experimental perturbations) with non-zero values.
disgene_gp_score_cos	0.0057	Cosine similarity of the two DisGeNET phenotype profiles for each of the two proteins in the pair, as obtained from the Harmonizome database.
