## Supplemental Table 4 for "Proteome-wide *in silico* screening for human protein-protein interactions"

### Sheet: Bait-target pairs
Bait (Uniprot)	Target (Uniprot)	Bait (A)	Target (B)	Source	Subcellular location	Pathway	KIRC score	STRING score	KIRC rank1 (B in A)	KIRC rank2 (A in B)	STRING rank1 (B in A)	STRING rank2 (A in B)	KIRC zscore1 (B in A)	KIRC zscore2 (A in B)	STRING zscore1 (B in A)	STRING zscore2 (A in B)	KIRC+	STRING+	SPOC score	BioGRID count	STRING physical score	in PDB
P09471	P24390	GNAO	ERD21	PMID: 28803726	Golgi	Trafficking	0.004	0	9193	5047	1668	594	-0.232694	-0.0933711	-0.255784	-0.150888	0	0	N/A	0	0	0	Violet highlight: pairs with KIRC scores below the 0.088 cutoff used for Triage
Q13568	Q9HAI6	IRF5	TASL	PMID: 37709742	Endosome	Immunity	0.04	370	797	96	217	11	1.41194	3.15979	4.72858	14.3167	0	1	N/A	0	0	0
P19256	Q9NX76	LFA3	CKLF6	PMID: 37327789	Cell surface	Immunity	0.02	0	1401	1291	1163	342	0.545003	0.453683	-0.218804	-0.115494	0	0	N/A	0	0	0
P18074	P49842	ERCC2	STK19	PMID: 39547228	Nucleus	TCNER	0.012	0	3535	1328	1297	261	0.115192	0.435703	-0.214748	-0.100036	0	0	N/A	0	0	0
Q13469	Q9NSC5	NFAC2	HOME3	PMID: 18218901	Cytoplasm	Immunity	0	0	7304	7660	1170	514	-0.214959	-0.233518	-0.212181	-0.139734	0	0	N/A	0	0	0
P24928	P49842	RPB1	STK19	PMID: 39547228	Nucleus	TCNER	0.008	0	6989	2015	2251	261	-0.219158	0.21838	-0.286389	-0.100036	0	0	N/A	0	0	0
O75419	Q86T82	CDC45	UBP37	PMID: 40533495	Nucleus	DNA replication	0.036	0	1532	1321	1563	723	0.841295	0.921741	-0.235355	-0.174136	0	0	N/A	0	0	0
Q6PIW4	Q9NSG2	FIGL1	FIRRM	PMID: 29608566	Nucleus	DNA repair	0.504	663	5	2	6	2	24.2469	26.558	11.9255	15.4997	1	1	0.997	4	371	0	Blue highlight: pairs with SPOC>0.86
Q86V20	Q8IYI0	SHLD2	SHLD1	PMID: 30022119	Nucleus	DNA repair	0.572	998	2	2	3	1	36.5588	48.0435	28.8795	30.4362	1	1	0.965	8	987	0
P18146	Q504T8	EGR1	MIDN	PMID: 37616343	Nucleus	Ubiquitination	0.42	507	23	6	215	3	15.8892	10.467	4.53853	23.157	1	1	0.948	3	420	0
Q8IY92	Q9BQ83	SLX4	SLX1	PMID: 12832395	Nucleus	DNA repair	0.76	990	4	1	7	1	16.8062	43.7863	12.2476	17.9572	1	1	0.946	22	980	0
Q8IYD8	Q9NPI8	FANCM	FANCF	PMID: 20064461	Nucleus	DNA repair	0.624	999	13	6	1	1	18.8016	32.1192	10.2007	18.7045	1	1	0.935	10	999	0
Q9BVM2	Q9Y230	DPCD	RUVB2	PMID: 38306274	CIlia	Ciliogenesis	0.528	896	3	20	1	84	31.4921	12.514	31.5511	7.1515	1	1	0.928	9	573	0
P33993	Q56NI9	MCM7	ESCO2	PMID: 30100344	Nucleus	Cohesion Establishment	0.433	505	23	8	225	140	11.7069	18.5581	4.42082	5.98557	1	1	0.925	3	292	0
P24928	Q2YD98	RPB1	UVSSA	PMID: 38316879	Nucleus	TCNER	0.426	905	72	6	127	9	7.68022	24.7794	6.64687	17.8143	1	1	0.912	4	855	0
P49736	Q7L590	MCM2	MCM10	PMID: 26719337	Nucleus	DNA replication	0.232	997	120	69	20	8	5.26519	8.01323	10.41	11.0905	1	1	0.889	1	917	0
Q96GS4	Q9Y2Q5	BORC6	LTOR2	PMID: 28993468	Lysosome	Nutrient sensing	0.79	784	3	5	9	26	24.0832	29.3363	21.1174	11.9071	1	1	0.875	4	351	0
Q6P0N0	Q86XI2	M18BP	CNDG2	PMID: 40614722	Nucleus	Mitosis	0.45	460	5	4	63	186	17.3842	15.3545	8.65515	6.19857	1	1	0.87	0	0	0
Q9BRT9	Q9NYP3	SLD5	DONS	PMID: 37590370	Nucleus	DNA replication	0.722	483	3	1	83	53	28.9578	28.2348	7.45135	8.41858	1	1	0.869	1	292	1
Q92547	Q9BSD3	TOPB1	RHNO1	PMID: 21659603	Nucleus	DNA repair	0.554	982	11	2	16	3	15.7491	30.2172	11.3104	22.0428	1	1	0.868	6	933	0
Q8TCG1	Q92547	CIP2A	TOPB1	PMID: 35121901	Nucleus	DNA repair	0.362	479	25	45	49	162	12.7387	10.1845	8.19579	5.41093	1	1	0.864	2	229	0
Q641Q2	Q9Y3C0	WAC2A	WASC3	PMID: 20498093	Endosome	Trafficking	0.774	992	3	1	8	8	34.8205	27.4289	24.5989	20.8009	1	1	0.844	4	968	0	Green highlight: pairs with SPOC>0.5 and <0.86
P63151	Q5VY09	2ABA	IER5	PMID: 26496226	Nucleus	Signalling	0.296	361	49	7	272	32	8.15157	23.9198	4.08481	10.5755	1	1	0.828	1	330	1
Q92830	Q96ES7	KAT2A	SGF29	PMID: 20850016	Nucleus	Chromatin	0.7	999	8	5	1	1	15.3654	20.1857	9.13994	14.0042	1	1	0.816	10	999	0
Q4ZIN3	Q96GF1	MBRL	RNF185	PMID: 33065021	ER membrane	ERAD	0.796	883	1	2	2	4	34.9695	24.6616	22.9382	17.9863	1	1	0.793	8	716	0
Q8IWE5	Q9NVJ2	PKHM2	ARL8B	PMID: 22172677	Lysosome	Trafficking	0.396	798	2	54	6	1	24.4751	9.68095	17.2619	13.4633	1	1	0.778	2	629	1
Q9ULL5	Q9Y6X3	PRR12	SCC4	PMID: 39742660	Nucleus	Cohesion Establishment	0.33	228	35	20	182	399	12.2849	10.9126	6.18726	3.74775	1	0	0.774	1	0	0
P12004	Q86UE8	PCNA	TLK2	PMID: 39727191	Nucleus	DNA repair	0.096	0	550	223	2137	879	1.41866	3.27577	-0.286147	-0.192389	1	0	0.752	1	0	0
O95292	Q9UNN5	VAPB	FAF1	PMID: 24885147	ER membrane	Unfolded Protein Reponse	0.604	733	20	12	49	35	12.9401	17.5036	8.97624	11.5128	1	1	0.751	6	628	0
P25205	Q9NYP3	MCM3	DONS	PMID: 37590370	Nucleus	DNA replication	0.174	867	130	78	57	13	5.07462	6.54081	8.31722	15.2455	1	1	0.733	0	720	1
Q5SYE7	Q8IZP0	NHSL1	ABI1	PMID: 34584076	Lamellipodia	Migration	0.402	380	14	27	14	206	19.536	12.8432	15.5023	5.33983	1	1	0.681	2	225	0
P56282	Q9NYP3	DPOE2	DONS	PMID: 37590370	Nucleus	DNA replication	0.186	525	56	60	145	43	6.98471	7.01586	6.20554	9.16527	1	1	0.674	0	0	0
Q96SB8	Q9BQI6	SMC6	SLF1	PMID: 25931565	Nucleus	DNA repair	0.206	867	45	25	13	9	7.50929	9.49272	11.5332	12.0078	1	1	0.643	1	721	0
Q8N0X7	Q96J02	SPART	ITCH	PMID: 19580544	Pan cell	Immunity	0.642	876	5	51	10	21	29.3608	10.7555	16.2153	10.3771	1	1	0.634	7	529	0
P49842	Q13216	STK19	ERCC8	PMID: 39547228	Nucleus	TCNER	0.492	0	5	18	261	584	26.5145	17.6138	-0.100036	-0.140961	1	0	0.544	0	0	1
P33993	Q8WVB6	MCM7	CTF18	PMID: 40021844	Nucleus	DNA replication	0.184	698	166	53	110	45	4.77336	7.20259	6.2209	9.78279	1	1	0.522	0	0	0
O75420	P14678	GGYF1	RSMB	PMID: 38225382	Nucleus	Transcription	0.188	0	169	114	558	1897	5.32913	5.42461	-0.148006	-0.260008	1	0	0.521	1	0	0
Q92547	Q9NYP3	TOPB1	DONS	PMID: 37590370	Nucleus	DNA replication	0.716	369	3	2	276	108	20.4441	27.9973	4.12079	6.39185	1	1	0.483	0	0	0
Q9BWF2	Q9UNY4	TRAIP	TTF2	PMID: 39651145	Nucleus	DNA replication	0.14	0	87	137	607	1199	6.17055	4.85468	-0.158463	-0.219705	1	0	0	0	0	0
								Median	23

### Sheet: Explanations
KIRC+ = The pair was part of the 1.6 million pairs nominated for folding by KIRC.
STRING+ = The pair is part of the top 1.6 million STRING scores across all pairs.
