## Supplemental Table 6 for "Proteome-wide *in silico* screening for human protein-protein interactions"

### Sheet: Sheet1
	Predicted binding partner (UniProt ID)	SPOC score	Average models score	ipTM maxi	STRING score	BioGRID	Modeled in PDB 9IJJ	Modeled in revised PDB
C2a projection
CFAP65	CFAP70 (Q5T0N1)	0.691	0.891	0.51	615	0	Y	Y
	GART (P22102)	0.503	0.333	0.35	230	1	N	N
CFAP70	MYCBPAP (Q8TBZ2)	0.756	0.86	0.66	511	0	N	Y
	CFAP65 (Q6ZU64)	0.691	0.891	0.51	615	0	Y	Y
	ARMC3 (Q5W041)	0.542	0.815	0.66	210	0	N	Y
MYCBPAP	CFAP70 (Q5T0N1)	0.756	0.86	0.66	511	0	N	Y
	BIRC2 (Q13490)	0.716	0.844	0.51	163	1	N	N
	TUBA4A (P68366)	0.654	0.893	0.86	231	0	Y (as TUBA3A)	Y (as TUBA3A)
	ARMC3 (Q5W041)	0.653	0.838	0.79	472	0	N	Y
	MYCBP (Q99417)	0.65	0.469	0.46	640	2	N	Y
	TUBA1C (Q9BQE3)	0.537	0.704	0.86	231	0	Y (as TUBA3A)	Y (as TUBA3A)
	TUBA3E (Q6PEY2)	0.535	0.869	0.84	231	0	Y (as TUBA3A)	Y (as TUBA3A)
	GSDMA (Q96QA5)	0.529	0.333	0.48	165	1	N	N
	TUBA8 (Q9NY65)	0.517	0.705	0.85	231	0	Y (as TUBA3A)	Y (as TUBA3A)
SPAG16	AP3M1 (Q9Y2T2)	0.718	0.837	0.62	196	1	N	N
ARMC3	MYCBPAP (Q8TBZ2)	0.653	0.838	0.79	472	0	N	Y
	CFAP70 (Q5T0N1)	0.542	0.815	0.66	210	0	N	Y
	CRACR2A (Q9BSW2)	0.503	0.333	0.24	394	1	N	N
C1b projection
CFAP69	SPEF2 (Q9C093)	0.776	0.879	0.73	683	0	Y	Y
	LRGUK (Q96M69)	0.574	0.92	0.63	398	0	Y	Y
SPEF2	ADGB (Q8N7X0)	0.843	0.877	0.66	342	0	N	Y
	LRGUK (Q96M69)	0.839	0.93	0.66	678	0	Y	Y
	CFAP69 (A5D8W1)	0.776	0.879	0.73	683	0	Y	Y
	MYCBP (Q99417)	0.683	0.47	0.64	428	1	N	Y
	H2BC14 (Q99879)	0.672	0.886	0.58	162	1	N	N
	LRRC23 (Q53EV4)	0.622	0.854	0.75	304	0	N	N
LRGUK	SPEF2 (Q9C093)	0.839	0.93	0.66	678	0	Y	Y
	CFAP69 (A5D8W1)	0.574	0.92	0.63	398	0	Y	Y
GOT1L1	GOT1 (P17174)	0.993	0.932	0.92	938	2	Y (as GOT1L1 homodimer)	Y (as GOT1L1 homodimer)
ADGB	SPEF2 (Q9C093)	0.843	0.877	0.66	342	0	N	Y
