## Supplemental Table 7 for "Proteome-wide *in silico* screening for human protein-protein interactions"

### Sheet: Sheet1
	Revised model of the C1b projection of the mouse sperm central apparatus	Revised model of the C2a projection of the mouse sperm central apparatus
	(PDB 9YU4)	(PDB 9YU3)
Refinement
Initial model used (PDB code)	9IJJ; AlphaFold3 models	9IJJ; AlphaFold3 models
Map resolution (Å)	8.9	7.8
FSC threshold	0.143	0.143
Resolution specified during refinement (Å)	12	12
Model composition
Chains	10	11
Non-hydrogen atoms	44569	50596
Protein residues	5511	6361
Ligands	0	0
B factors (Å2)
Protein	551	687
R.m.s. deviations
Bond lengths (Å)	0.002	0.002
Bond angles (°)	0.541	0.493
Validation
MolProbity score	1.9	1.4
Clashscore	13.5	4.9
Rotamer outliers (%)	0	0
Ramachandran plot
Favored (%)	96	96.9
Allowed (%)	4	3
Disallowed (%)	0	0.1
