## Supplemental Table 8 for "Proteome-wide *in silico* screening for human protein-protein interactions"

### Sheet: Explanation
This table summarizes the resuls of the analysis of human interactions that first appeared in the PDB after the KIRC train cutoff of October 1st, 2024. As described in the Methods and Figure S2A all human pairs with at least one homologous solved interaction in the PDB were clustered. We then determined the earliest pair solved for any of the clusters. This table presents all PDB interaction clus…

### Sheet: Interaction Clusters
pdb_cluster_id	earliest_example_pair_id	earliest_pair_release_pdb_id	earliest_pair_release_pdb_date	num_pairs_run_in_screen	best_spoc_score	at_least_one_pair_in_16k_set
PDB_CLUSTER_001	Q92769:Q9UKL0	9dtq	2024-10-01	1	0.994	1
PDB_CLUSTER_002	Q15020:Q92688	9dtr	2024-10-01	0	NULL	0
PDB_CLUSTER_003	P68363:Q15398	9duq	2024-10-03	4	0.988	1
PDB_CLUSTER_004	P12883:Q96A32	9gz1	2024-10-03	1	0.932	1
PDB_CLUSTER_005	P55196:P68133	9dva	2024-10-07	3	0.063	0
PDB_CLUSTER_006	P35221:P55196	9dva	2024-10-07	1	0.361	0
PDB_CLUSTER_007	P22303:Q6ZN17	9ju4	2024-10-07	0	NULL	0
PDB_CLUSTER_008	A0A0C4DH62:P38567	9jub	2024-10-07	0	NULL	0
PDB_CLUSTER_009	P01602:P38567	9jub	2024-10-07	0	NULL	0
PDB_CLUSTER_010	P01764:Q12884	9dvr	2024-10-08	0	NULL	0
PDB_CLUSTER_011	P13569:P17612	9dw7	2024-10-08	1	0.635	0
PDB_CLUSTER_012	A0A0C4DH42:P23528	9h1f	2024-10-09	0	NULL	0
PDB_CLUSTER_013	Q7L1W4:Q8IWT6	9dx7	2024-10-10	1	0.926	1
PDB_CLUSTER_014	O14842:P63096	9k1c	2024-10-16	1	0.343	0
PDB_CLUSTER_015	Q9NTI2:Q9NV96	9dzv	2024-10-17	0	NULL	0
PDB_CLUSTER_016	P49683:P50148	9k27	2024-10-17	0	NULL	0
PDB_CLUSTER_017	P06312:Q05996	9h4s	2024-10-21	0	NULL	0
PDB_CLUSTER_018	A0A0C4DH29:Q05996	9h4s	2024-10-21	0	NULL	0
PDB_CLUSTER_019	P63316:Q8N443	9e2g	2024-10-22	0	NULL	0
PDB_CLUSTER_020	Q13938:Q8N7U6	9e2g	2024-10-22	0	NULL	0
PDB_CLUSTER_021	P56597:P68371	9e2g	2024-10-22	3	0.021	0
PDB_CLUSTER_022	P56597:Q8WWF8	9e2g	2024-10-22	0	NULL	0
PDB_CLUSTER_023	Q8N443:Q8N7U6	9e2g	2024-10-22	0	NULL	0
PDB_CLUSTER_024	Q86V35:Q8N443	9e2g	2024-10-22	0	NULL	0
PDB_CLUSTER_025	P68371:Q13938	9e2g	2024-10-22	7	0	0
PDB_CLUSTER_026	Q658L1:Q8N7U6	9e2g	2024-10-22	0	NULL	0
PDB_CLUSTER_027	Q5THR3:Q9BT92	9e2g	2024-10-22	0	NULL	0
PDB_CLUSTER_028	Q5THR3:Q9Y5B8	9e2g	2024-10-22	0	NULL	0
PDB_CLUSTER_029	P62937:Q8N7U6	9e2g	2024-10-22	0	NULL	0
PDB_CLUSTER_030	P68371:Q8N5D0	9e2g	2024-10-22	0	NULL	0
PDB_CLUSTER_031	Q5JST6:Q658L1	9e2g	2024-10-22	0	NULL	0
PDB_CLUSTER_032	P0DPH8:P56597	9e2g	2024-10-22	4	0.019	0
PDB_CLUSTER_033	P62937:Q5JST6	9e2g	2024-10-22	0	NULL	0
PDB_CLUSTER_034	Q13938:Q9BT92	9e2g	2024-10-22	0	NULL	0
PDB_CLUSTER_035	P0DPH8:Q86V35	9e2g	2024-10-22	4	0.021	0
PDB_CLUSTER_036	P0DPH8:P62937	9e2g	2024-10-22	2	0	0
PDB_CLUSTER_037	Q5JVL4:Q8N443	9e2g	2024-10-22	0	NULL	0
PDB_CLUSTER_038	P63316:P68371	9e2g	2024-10-22	2	0.017	0
PDB_CLUSTER_039	P68371:Q658L1	9e2g	2024-10-22	4	0	0
PDB_CLUSTER_040	P68371:Q86V35	9e2g	2024-10-22	4	0.014	0
PDB_CLUSTER_041	P0DPH8:Q13938	9e2g	2024-10-22	3	0.349	0
PDB_CLUSTER_042	P0DPH8:Q658L1	9e2g	2024-10-22	4	0	0
PDB_CLUSTER_043	Q8N5D0:Q9UL16	9e2g	2024-10-22	0	NULL	0
PDB_CLUSTER_044	P0DPH8:Q8N5D0	9e2g	2024-10-22	0	NULL	0
PDB_CLUSTER_045	Q8N5D0:Q96M98	9e2g	2024-10-22	0	NULL	0
PDB_CLUSTER_046	P0DPH8:P63316	9e2g	2024-10-22	2	0.016	0
PDB_CLUSTER_047	Q5JVL4:Q8N7U6	9e2g	2024-10-22	0	NULL	0
PDB_CLUSTER_048	P04899:Q9NYV7	9k6l	2024-10-22	0	NULL	0
PDB_CLUSTER_049	P62873:Q9NYV7	9k6l	2024-10-22	0	NULL	0
PDB_CLUSTER_050	O14744:P62314	9e3b	2024-10-23	1	0.913	1
PDB_CLUSTER_051	A0A075B6I0:A0A0B4J1X5	9e60	2024-10-28	1	0.271	0
PDB_CLUSTER_052	P0DP25:Q9P2D7	9e5c	2024-10-28	0	NULL	0
PDB_CLUSTER_053	Q12798:Q9C0G6	9e5c	2024-10-28	0	NULL	0
PDB_CLUSTER_054	O14775:P0DPH8	9e5c	2024-10-28	0	NULL	0
PDB_CLUSTER_055	O75529:Q9P225	9e5c	2024-10-28	0	NULL	0
PDB_CLUSTER_056	O75529:Q5VTH9	9e5c	2024-10-28	0	NULL	0
PDB_CLUSTER_057	Q8TF09:Q9UPQ3	9e5c	2024-10-28	0	NULL	0
PDB_CLUSTER_058	O14775:Q9C0G6	9e5c	2024-10-28	0	NULL	0
PDB_CLUSTER_059	Q8TAF3:Q96IM9	9e5c	2024-10-28	0	NULL	0
PDB_CLUSTER_060	Q7Z7A1:Q8IY82	9e5c	2024-10-28	0	NULL	0
PDB_CLUSTER_061	P0C881:P0DPH8	9e5c	2024-10-28	0	NULL	0
PDB_CLUSTER_062	P0DPH8:Q9NZT1	9e5c	2024-10-28	4	0	0
PDB_CLUSTER_063	P68371:Q8IUZ0	9e5c	2024-10-28	3	0	0
PDB_CLUSTER_064	Q12798:Q9P2D7	9e5c	2024-10-28	0	NULL	0
PDB_CLUSTER_065	Q5JST6:Q9NZT1	9e5c	2024-10-28	0	NULL	0
PDB_CLUSTER_066	Q96FJ2:Q9UPQ3	9e5c	2024-10-28	0	NULL	0
PDB_CLUSTER_067	Q13427:Q6P9G0	9e5c	2024-10-28	0	NULL	0
PDB_CLUSTER_068	P68371:Q9NZT1	9e5c	2024-10-28	4	0	0
PDB_CLUSTER_069	Q8IY82:Q8N4P6	9e5c	2024-10-28	0	NULL	0
PDB_CLUSTER_070	Q6P9G0:Q7Z6W7	9e5c	2024-10-28	0	NULL	0
PDB_CLUSTER_071	O95995:P62195	9e5c	2024-10-28	0	NULL	0
PDB_CLUSTER_072	Q9H0C1:Q9UM11	9e5c	2024-10-28	0	NULL	0
PDB_CLUSTER_073	P0DPH8:Q9UM11	9e5c	2024-10-28	1	0	0
PDB_CLUSTER_074	Q8IVF4:Q9UM11	9e5c	2024-10-28	0	NULL	0
PDB_CLUSTER_075	Q8IVF4:Q9UPQ3	9e5c	2024-10-28	0	NULL	0
PDB_CLUSTER_076	Q96JB1:Q9NYC9	9e5c	2024-10-28	0	NULL	0
PDB_CLUSTER_077	Q8IVF4:Q9P2D7	9e5c	2024-10-28	0	NULL	0
PDB_CLUSTER_078	Q86UC2:Q96M98	9e5c	2024-10-28	0	NULL	0
PDB_CLUSTER_079	O95995:Q7Z7A1	9e5c	2024-10-28	0	NULL	0
PDB_CLUSTER_080	O43423:P68371	9e5c	2024-10-28	0	NULL	0
PDB_CLUSTER_081	O43423:P0DPH8	9e5c	2024-10-28	0	NULL	0
PDB_CLUSTER_082	P68371:Q2M329	9e5c	2024-10-28	0	NULL	0
PDB_CLUSTER_083	P68371:Q9NZR1	9e5c	2024-10-28	0	NULL	0
PDB_CLUSTER_084	P0C881:P68371	9e5c	2024-10-28	0	NULL	0
PDB_CLUSTER_085	O96015:Q9UI46	9e5c	2024-10-28	1	0.711	0
PDB_CLUSTER_086	O96015:Q8TF09	9e5c	2024-10-28	0	NULL	0
PDB_CLUSTER_087	O43423:Q9NZR1	9e5c	2024-10-28	0	NULL	0
PDB_CLUSTER_088	P0DPH8:Q9P2D7	9e5c	2024-10-28	0	NULL	0
PDB_CLUSTER_089	P68371:Q86UC2	9e5c	2024-10-28	0	NULL	0
PDB_CLUSTER_090	P0DP25:Q86UC2	9e5c	2024-10-28	1	0	0
PDB_CLUSTER_091	P0C881:Q96FJ2	9e5c	2024-10-28	0	NULL	0
PDB_CLUSTER_092	O14639:Q96M98	9e5c	2024-10-28	0	NULL	0
PDB_CLUSTER_093	O14639:P0DPH8	9e5c	2024-10-28	0	NULL	0
PDB_CLUSTER_094	P0DPH8:Q9NZR1	9e5c	2024-10-28	2	0	0
PDB_CLUSTER_095	Q7Z7A1:Q9P2D7	9e5c	2024-10-28	0	NULL	0
PDB_CLUSTER_096	P01834:P78536	9e6k	2024-10-30	0	NULL	0
PDB_CLUSTER_097	P01857:P78536	9e6k	2024-10-30	1	0	0
PDB_CLUSTER_098	P09001:Q9UHA3	9e6q	2024-10-30	0	NULL	0
PDB_CLUSTER_099	P09001:P40429	9e6q	2024-10-30	0	NULL	0
PDB_CLUSTER_100	P14867:Q53FP2	9h9e	2024-10-30	0	NULL	0
PDB_CLUSTER_101	Q13616:Q9UK99	9kbd	2024-10-30	1	0	0
PDB_CLUSTER_102	P63208:Q9UK99	9kbd	2024-10-30	1	0.972	1
PDB_CLUSTER_103	P15880:Q9UEG4	9e71	2024-10-31	0	NULL	0
PDB_CLUSTER_104	P62244:Q9UEG4	9e71	2024-10-31	0	NULL	0
PDB_CLUSTER_105	A0A8I5KQE6:Q9UEG4	9e71	2024-10-31	1	0	0
PDB_CLUSTER_106	P01764:P27449	9e76	2024-10-31	0	NULL	0
PDB_CLUSTER_107	P01764:Q93050	9e76	2024-10-31	0	NULL	0
PDB_CLUSTER_108	Q96RT7:Q96SN8	9h9p	2024-10-31	0	NULL	0
PDB_CLUSTER_109	P68371:Q86XW9	9e78	2024-11-01	4	0	0
PDB_CLUSTER_110	P30405:P68371	9e78	2024-11-01	0	NULL	0
PDB_CLUSTER_111	P02585:Q8WWF8	9e78	2024-11-01	0	NULL	0
PDB_CLUSTER_112	P0DPH8:Q8WWF8	9e78	2024-11-01	5	0	0
PDB_CLUSTER_113	P68371:Q8WWF8	9e78	2024-11-01	5	0	0
PDB_CLUSTER_114	Q86XW9:Q8WWF8	9e78	2024-11-01	0	NULL	0
PDB_CLUSTER_115	P68371:Q8N412	9e78	2024-11-01	0	NULL	0
PDB_CLUSTER_116	P02585:P0DPH8	9e78	2024-11-01	4	0	0
PDB_CLUSTER_117	P02585:P68371	9e78	2024-11-01	4	0	0
PDB_CLUSTER_118	P0DPH8:Q8N412	9e78	2024-11-01	0	NULL	0
PDB_CLUSTER_119	P30405:Q5JVL4	9e78	2024-11-01	0	NULL	0
PDB_CLUSTER_120	P0DPH8:Q86XW9	9e78	2024-11-01	4	0.026	0
PDB_CLUSTER_121	Q13938:Q9Y5B8	9e78	2024-11-01	0	NULL	0
PDB_CLUSTER_122	Q5JVL4:Q8WWF8	9e78	2024-11-01	0	NULL	0
PDB_CLUSTER_123	A0A0C4DH62:P27449	9e7l	2024-11-02	0	NULL	0
PDB_CLUSTER_124	A0A0C4DH62:Q93050	9e7l	2024-11-02	0	NULL	0
PDB_CLUSTER_125	O43396:P51665	9e8o	2024-11-05	0	NULL	0
PDB_CLUSTER_126	P52948:Q9P2D8	9hcj	2024-11-10	0	NULL	0
PDB_CLUSTER_127	Q92626:Q9P2D8	9hcj	2024-11-10	0	NULL	0
PDB_CLUSTER_128	Q92626:Q9H1M0	9hcj	2024-11-10	0	NULL	0
PDB_CLUSTER_129	Q9H1M0:Q9P2D8	9hcj	2024-11-10	0	NULL	0
PDB_CLUSTER_130	P05109:Q96J01	9hcj	2024-11-10	0	NULL	0
PDB_CLUSTER_131	P05109:Q9H1M0	9hcj	2024-11-10	0	NULL	0
PDB_CLUSTER_132	Q8NFH5:Q9P2D8	9hcj	2024-11-10	0	NULL	0
PDB_CLUSTER_133	P05109:P52948	9hcj	2024-11-10	0	NULL	0
PDB_CLUSTER_134	P35658:Q92626	9hcj	2024-11-10	0	NULL	0
PDB_CLUSTER_135	P05109:Q9P2D8	9hcj	2024-11-10	0	NULL	0
PDB_CLUSTER_136	A0A0C4DH62:Q6NZI2	9eg6	2024-11-20	0	NULL	0
PDB_CLUSTER_137	O43896:Q86VS8	9ko8	2024-11-20	1	0.516	0
PDB_CLUSTER_138	Q7KZ85:Q9BYW2	9eh1	2024-11-21	0	NULL	0
PDB_CLUSTER_139	O00267:Q9Y5B9	9eh2	2024-11-21	1	0	0
PDB_CLUSTER_140	Q7KZ85:Q9Y5B9	9eh2	2024-11-21	1	0.46	0
PDB_CLUSTER_141	O00267:Q7KZ85	9eh2	2024-11-21	1	0.996	1
PDB_CLUSTER_142	P62805:Q08945	9eh2	2024-11-21	1	0	0
PDB_CLUSTER_143	Q92541:Q9Y5B9	9eh2	2024-11-21	1	0.959	1
PDB_CLUSTER_144	P63092:Q9NYV7	9kpd	2024-11-22	1	0.39	0
PDB_CLUSTER_145	P63096:Q9NYV7	9kpf	2024-11-22	0	NULL	0
PDB_CLUSTER_146	P45880:Q8N4H5	9eii	2024-11-26	1	0	0
PDB_CLUSTER_147	Q8N4H5:Q9BXM7	9eii	2024-11-26	0	NULL	0
PDB_CLUSTER_148	O96008:Q9BXM7	9eii	2024-11-26	1	0	0
PDB_CLUSTER_149	Q15388:Q9BXM7	9eii	2024-11-26	1	0.627	0
PDB_CLUSTER_150	Q9BXM7:Q9P0U1	9eii	2024-11-26	0	NULL	0
PDB_CLUSTER_151	A0A0B4J245:P01920	9ejg	2024-11-27	0	NULL	0
PDB_CLUSTER_152	P01764:P43626	9hml	2024-12-09	0	NULL	0
PDB_CLUSTER_153	P62820:Q8NEB9	9mhf	2024-12-11	0	NULL	0
PDB_CLUSTER_154	P86790:Q86VX9	9l0d	2024-12-12	1	0.909	1
PDB_CLUSTER_155	Q86VX9:Q96DM3	9l0d	2024-12-12	1	0.838	0
PDB_CLUSTER_156	P51149:Q86VX9	9l0d	2024-12-12	1	0.917	1
PDB_CLUSTER_157	P51149:P86790	9l0d	2024-12-12	1	0.527	0
PDB_CLUSTER_158	P86790:Q96DM3	9l0d	2024-12-12	1	0.978	1
PDB_CLUSTER_159	P0DOY3:P55899	9mi6	2024-12-12	0	NULL	0
PDB_CLUSTER_160	A0A0C4DH62:P61421	9mj4	2024-12-13	0	NULL	0
PDB_CLUSTER_161	P09884:P15927	9mj5	2024-12-13	1	0.8	0
PDB_CLUSTER_162	O14879:P09913	9mk9	2024-12-16	1	0.933	1
PDB_CLUSTER_163	P01857:Q99788	9l3z	2024-12-19	0	NULL	0
PDB_CLUSTER_164	A0A0A0MT89:Q99788	9l3z	2024-12-19	0	NULL	0
PDB_CLUSTER_165	P41223:Q9BV38	9l5r	2024-12-23	0	NULL	0
PDB_CLUSTER_166	Q6P2Q9:Q9BV38	9l5r	2024-12-23	1	0	0
PDB_CLUSTER_167	Q96DI7:Q9BV38	9l5r	2024-12-23	0	NULL	0
PDB_CLUSTER_168	P41223:Q13573	9l5r	2024-12-23	1	0	0
PDB_CLUSTER_169	Q13064:Q13573	9l5r	2024-12-23	0	NULL	0
PDB_CLUSTER_170	Q13064:Q9Y3C6	9l5r	2024-12-23	0	NULL	0
PDB_CLUSTER_171	Q13573:Q9BV38	9l5r	2024-12-23	0	NULL	0
PDB_CLUSTER_172	Q13064:Q9BV38	9l5r	2024-12-23	0	NULL	0
PDB_CLUSTER_173	O43143:P52756	9l5r	2024-12-23	1	1	1
PDB_CLUSTER_174	Q9BV38:Q9Y3C6	9l5r	2024-12-23	0	NULL	0
PDB_CLUSTER_175	Q13064:Q6P2Q9	9l5r	2024-12-23	0	NULL	0
PDB_CLUSTER_176	Q13064:Q9ULR0	9l5s	2024-12-23	0	NULL	0
PDB_CLUSTER_177	P41223:Q13064	9l5s	2024-12-23	0	NULL	0
PDB_CLUSTER_178	O95926:Q6IQ49	9l5t	2024-12-23	1	0.711	0
PDB_CLUSTER_179	Q8WUD4:Q9HCS7	9l5t	2024-12-23	1	0.992	1
PDB_CLUSTER_180	A6NNA2:Q15029	9l5t	2024-12-23	0	NULL	0
PDB_CLUSTER_181	Q8WUD4:Q9BZJ0	9l5t	2024-12-23	1	0.926	1
PDB_CLUSTER_182	O95926:Q8WUD4	9l5t	2024-12-23	0	NULL	0
PDB_CLUSTER_183	P01766:P04432	9l6c	2024-12-24	8	0.361	0
PDB_CLUSTER_184	A0A0C4DH62:Q9Y5U8	9mnw	2024-12-24	0	NULL	0
PDB_CLUSTER_185	A0A0A0MRZ8:Q8IV50	9hvw	2025-01-02	0	NULL	0
PDB_CLUSTER_186	A0A0C4DH62:Q8IV50	9hvw	2025-01-02	0	NULL	0
PDB_CLUSTER_187	P01767:P80748	9lbs	2025-01-03	2	0.283	0
PDB_CLUSTER_188	P01764:P41145	9mqk	2025-01-03	0	NULL	0
PDB_CLUSTER_189	P04433:Q13635	9ms8	2025-01-09	0	NULL	0
PDB_CLUSTER_190	Q8N2A8:Q9UK73	9lkx	2025-01-16	0	NULL	0
PDB_CLUSTER_191	P02647:P04180	9mxz	2025-01-21	1	0	0
PDB_CLUSTER_192	A0A0C4DH29:Q8IYV9	9myl	2025-01-22	0	NULL	0
PDB_CLUSTER_193	A0A0C4DH69:Q8IYV9	9myl	2025-01-22	0	NULL	0
PDB_CLUSTER_194	A0A0A0MT89:O15455	9lsi	2025-02-04	0	NULL	0
PDB_CLUSTER_195	Q96CW5:Q96RT8	9i8m	2025-02-05	1	0.988	1
PDB_CLUSTER_196	Q8NHV4:Q96RT7	9i8m	2025-02-05	1	0	0
PDB_CLUSTER_197	Q8NHV4:Q96CW5	9i8m	2025-02-05	1	0.795	0
PDB_CLUSTER_198	P05787:P30518	9nbb	2025-02-13	0	NULL	0
PDB_CLUSTER_199	O94927:P05787	9nbb	2025-02-13	1	0.165	0
PDB_CLUSTER_200	O94927:P30518	9nbi	2025-02-13	0	NULL	0
PDB_CLUSTER_201	O15143:O94927	9nbi	2025-02-13	0	NULL	0
PDB_CLUSTER_202	O15143:P05787	9nbi	2025-02-13	1	0	0
PDB_CLUSTER_203	Q8N139:Q9Y2R9	9njf	2025-02-27	0	NULL	0
PDB_CLUSTER_204	O75394:Q8N139	9njf	2025-02-27	0	NULL	0
PDB_CLUSTER_205	O75394:Q9UG63	9nl5	2025-03-02	0	NULL	0
PDB_CLUSTER_206	Q9NUQ8:Q9Y2R9	9nlh	2025-03-03	0	NULL	0
PDB_CLUSTER_207	O75394:Q9NUQ8	9nlh	2025-03-03	0	NULL	0
PDB_CLUSTER_208	Q9UNQ0:Q9Y2R9	9nlj	2025-03-03	0	NULL	0
PDB_CLUSTER_209	O75394:Q9UNQ0	9nlj	2025-03-03	0	NULL	0
PDB_CLUSTER_210	A0A0B4J1U3:P01825	9ua9	2025-03-31	7	0.372	0

### Sheet: Protein Pairs
pair_id	complex_name	pdb_cluster_id	kirc_score	spoc_score	num_unique_contacts	avg_n_models	max_iptm	biogrid_detect_count	string_db_score	string_db_physical_score	intact_db_evidence_count	novel
O43143:P52756	DHX15_HUMAN__RBM5_HUMAN__1610aa	PDB_CLUSTER_173	0.608	1	188	0.862	0.77	6	973	918	15	0
O00267:Q7KZ85	SPT5H_HUMAN__SPT6H_HUMAN__2813aa	PDB_CLUSTER_141	0.431	0.996	178	0.841	0.64	4	999	997	2	0
Q92769:Q9UKL0	HDAC2_HUMAN__RCOR1_HUMAN__973aa	PDB_CLUSTER_001	0.656	0.994	216	0.835	0.73	14	999	998	6	0
Q8WUD4:Q9HCS7	CCD12_HUMAN__SYF1_HUMAN__1021aa	PDB_CLUSTER_179	0.531	0.992	130	0.918	0.58	1	773	736	2	0
P68363:Q15398	TBA1B_HUMAN__DLGP5_HUMAN__1297aa	PDB_CLUSTER_003	0.408	0.988	106	0.814	0.88	3	349	289	3	0
Q96CW5:Q96RT8	GCP3_HUMAN__GCP5_HUMAN__1931aa	PDB_CLUSTER_195	0.811	0.988	92	0.772	0.64	5	999	998	6	0
P86791:Q96DM3	CCZ1_HUMAN__RMC1_HUMAN__1139aa	PDB_CLUSTER_158	0.807	0.978	109	0.899	0.87	3	994	908	1	0
P63208:Q9UK99	SKP1_HUMAN__FBX3_HUMAN__634aa	PDB_CLUSTER_102	0.746	0.972	113	0.938	0.93	10	994	936	13	0
Q92541:Q9Y5B9	RTF1_HUMAN__SP16H_HUMAN__1757aa	PDB_CLUSTER_143	0.18	0.959	58	0.787	0.41	2	997	913	0	0
O14879:P09913	IFIT3_HUMAN__IFIT2_HUMAN__962aa	PDB_CLUSTER_162	0.677	0.933	334	0.494	0.86	7	999	973	7	0
P13533:Q96A32	MYH6_HUMAN__MYL11_HUMAN__2108aa	PDB_CLUSTER_004	0.232	0.932	138	0.915	0.9	0	946	797	0	0
P68366:Q15398	TBA4A_HUMAN__DLGP5_HUMAN__1294aa	PDB_CLUSTER_003	0.36	0.928	121	0.76	0.88	3	349	289	3	0
Q8WUD4:Q9BZJ0	CCD12_HUMAN__CRNL1_HUMAN__1014aa	PDB_CLUSTER_181	0.691	0.926	56	0.911	0.46	5	997	872	4	0
Q7L1W4:Q8IWT6	LRC8D_HUMAN__LRC8A_HUMAN__1668aa	PDB_CLUSTER_013	0.782	0.926	311	0.476	0.72	0	955	945	2	0
P51149:Q86VX9	RAB7A_HUMAN__MON1A_HUMAN__859aa	PDB_CLUSTER_156	0.656	0.917	128	0.844	0.86	3	902	631	0	0
O14744:P62314	ANM5_HUMAN__SMD1_HUMAN__756aa	PDB_CLUSTER_050	0.214	0.913	51	0.797	0.55	3	991	962	1	0
P86790:Q86VX9	CCZ1B_HUMAN__MON1A_HUMAN__1134aa	PDB_CLUSTER_154	0.44	0.909	152	0.976	0.89	0	999	994	0	0
Q86VX9:Q96DM3	MON1A_HUMAN__RMC1_HUMAN__1309aa	PDB_CLUSTER_155	0.692	0.838	39	0.983	0.63	1	934	903	2	0
P09884:P15927	DPOLA_HUMAN__RFA2_HUMAN__1732aa	PDB_CLUSTER_161	0.298	0.8	52	0.853	0.48	3	939	907	0	0
Q8NHV4:Q96CW5	NEDD1_HUMAN__GCP3_HUMAN__1567aa	PDB_CLUSTER_197	0.424	0.795	42	0.81	0.23	4	971	876	3	0
O96015:Q9UI46	DNAL4_HUMAN__DNAI1_HUMAN__804aa	PDB_CLUSTER_085	0.478	0.711	94	0.954	0.87	0	715	314	0	0
O95926:Q6IQ49	SYF2_HUMAN__SDE2_HUMAN__694aa	PDB_CLUSTER_178	0.501	0.711	72	0.843	0.46	0	963	800	0	0
Q15398:Q71U36	DLGP5_HUMAN__TBA1A_HUMAN__1297aa	PDB_CLUSTER_003	0.14	0.659	178	0.605	0.89	0	349	289	3	0
P13569:P17612	CFTR_HUMAN__KAPCA_HUMAN__1831aa	PDB_CLUSTER_011	0.354	0.635	83	0.333	0.8	1	979	468	4	0
Q15388:Q9BXM7	TOM20_HUMAN__PINK1_HUMAN__726aa	PDB_CLUSTER_149	0.496	0.627	66	0.333	0.57	3	985	817	3	0
Q15398:Q6PEY2	DLGP5_HUMAN__TBA3E_HUMAN__1296aa	PDB_CLUSTER_003	0.154	0.606	122	0.872	0.87	0	349	289	3	0
P51149:P86790	RAB7A_HUMAN__CCZ1B_HUMAN__689aa	PDB_CLUSTER_157	0.584	0.527	53	0.384	0.4	5	911	531	1	0
O43896:Q86VS8	KIF1C_HUMAN__HOOK3_HUMAN__1821aa	PDB_CLUSTER_137	0.641	0.516	15	0.333	0.29	5	846	636	3	0
Q7KZ85:Q9Y5B9	SPT6H_HUMAN__SP16H_HUMAN__2773aa	PDB_CLUSTER_140	0.25	0.46	40	0.433	0.39	1	997	761	0	0
P63092:Q9NYV7	GNAS2_HUMAN__T2R16_HUMAN__685aa	PDB_CLUSTER_144	0.392	0.39	6	0.333	0.2	0	0	0	0	1
A0A087WSY4:A0A0B4J1U3	HV432_HUMAN__LV136_HUMAN__235aa	PDB_CLUSTER_210	0.156	0.372	44	0.364	0.39	0	0	0	0	1
A0A0B4J1U3:P0DP06	LV136_HUMAN__HVD34_HUMAN__235aa	PDB_CLUSTER_210	0.108	0.368	40	0.358	0.39	0	0	0	0	1
P35221:P55196	CTNA1_HUMAN__AFAD_HUMAN__2730aa	PDB_CLUSTER_006	0.624	0.361	8	0.333	0.46	4	984	954	1	0
A0A0C4DH73:P01766	KV112_HUMAN__HV313_HUMAN__233aa	PDB_CLUSTER_183	0.136	0.361	38	0.333	0.22	0	0	0	0	1
P01611:P01766	KVD12_HUMAN__HV313_HUMAN__233aa	PDB_CLUSTER_183	0.416	0.354	26	0.397	0.21	0	0	0	0	1
A0A0B4J1U3:P0DP07	LV136_HUMAN__HV431_HUMAN__235aa	PDB_CLUSTER_210	0.176	0.353	44	0.356	0.46	0	0	0	0	1
A0A0B4J1U3:P01824	LV136_HUMAN__HV439_HUMAN__242aa	PDB_CLUSTER_210	0.206	0.351	57	0.392	0.42	0	0	0	0	1
A0A0B4J1U3:A0A0C4DH41	LV136_HUMAN__HV461_HUMAN__235aa	PDB_CLUSTER_210	0.458	0.35	55	0.382	0.46	0	0	0	0	1
A0A0C4DH69:P01766	KV109_HUMAN__HV313_HUMAN__233aa	PDB_CLUSTER_183	0.182	0.35	30	0.344	0.36	0	0	0	0	1
Q13938:Q9BQE3	CAYP1_HUMAN__TBA1C_HUMAN__724aa	PDB_CLUSTER_041	0.24	0.349	38	0.333	0.45	1	259	178	1	1
O14842:P63096	FFAR1_HUMAN__GNAI1_HUMAN__654aa	PDB_CLUSTER_014	0.116	0.343	93	0.946	0.71	0	0	0	0	1
P01597:P01766	KV139_HUMAN__HV313_HUMAN__233aa	PDB_CLUSTER_183	0.404	0.335	20	0.35	0.17	0	0	0	0	1
A0A0B4J1U3:A0A0C4DH34	LV136_HUMAN__HV428_HUMAN__234aa	PDB_CLUSTER_210	0.284	0.327	44	0.417	0.48	0	0	0	0	1
A0A0B4J1U3:P01825	LV136_HUMAN__HV459_HUMAN__233aa	PDB_CLUSTER_210	0.144	0.323	35	0.4	0.4	0	0	0	0	1
P01766:P04432	HV313_HUMAN__KVD39_HUMAN__233aa	PDB_CLUSTER_183	0.126	0.322	48	0.34	0.19	0	0	0	0	1
P01766:P0DP09	HV313_HUMAN__KV113_HUMAN__233aa	PDB_CLUSTER_183	0.192	0.32	37	0.342	0.25	0	0	0	0	1
A0A0B4J2D9:P01766	KVD13_HUMAN__HV313_HUMAN__233aa	PDB_CLUSTER_183	0.104	0.319	18	0.463	0.19	0	0	0	0	1
P01601:P01766	KVD16_HUMAN__HV313_HUMAN__233aa	PDB_CLUSTER_183	0.482	0.318	47	0.454	0.26	0	0	0	0	1
P01767:P80748	HV353_HUMAN__LV321_HUMAN__233aa	PDB_CLUSTER_187	0.37	0.283	56	0.375	0.28	0	0	0	0	1
A0A0C4DH42:P80748	HV366_HUMAN__LV321_HUMAN__233aa	PDB_CLUSTER_187	0.104	0.283	38	0.368	0.24	0	0	0	0	1
A0A075B6I0:A0A0B4J1X5	LV861_HUMAN__HV374_HUMAN__239aa	PDB_CLUSTER_051	0.404	0.271	31	0.527	0.2	0	0	0	0	1
O94927:P05787	HAUS5_HUMAN__K2C8_HUMAN__1116aa	PDB_CLUSTER_199	0.212	0.165	31	0.333	0.25	1	0	0	0	1
P55196:P60709	AFAD_HUMAN__ACTB_HUMAN__2199aa	PDB_CLUSTER_005	0.128	0.063	37	0.333	0.79	0	424	410	0	1
P68366:Q86XW9	TBA4A_HUMAN__TXND6_HUMAN__778aa	PDB_CLUSTER_120	0.172	0.026	80	0.333	0.58	0	221	0	0	1
Q71U36:Q86V35	TBA1A_HUMAN__CABP7_HUMAN__666aa	PDB_CLUSTER_035	0.152	0.021	24	0.347	0.68	0	238	0	0	1
P04350:P56597	TBB4A_HUMAN__NDK5_HUMAN__656aa	PDB_CLUSTER_021	0.192	0.021	45	0.333	0.72	0	178	0	0	1
P56597:Q71U36	NDK5_HUMAN__TBA1A_HUMAN__663aa	PDB_CLUSTER_032	0.174	0.019	21	0.333	0.35	0	201	0	0	1
P55196:P63267	AFAD_HUMAN__ACTH_HUMAN__2200aa	PDB_CLUSTER_005	0.112	0.018	29	0.333	0.54	0	424	410	0	1
P56597:Q13509	NDK5_HUMAN__TBB3_HUMAN__662aa	PDB_CLUSTER_021	0.166	0.017	66	0.333	0.68	0	178	0	0	1
P63316:Q13885	TNNC1_HUMAN__TBB2A_HUMAN__606aa	PDB_CLUSTER_038	0.104	0.017	5	0.333	0.29	0	211	0	0	1
P63316:P68366	TNNC1_HUMAN__TBA4A_HUMAN__609aa	PDB_CLUSTER_046	0.098	0.016	17	0.333	0.5	0	238	0	0	1
P56597:Q13885	NDK5_HUMAN__TBB2A_HUMAN__657aa	PDB_CLUSTER_021	0.152	0.015	35	0.333	0.43	0	178	0	0	1
P63316:Q6PEY2	TNNC1_HUMAN__TBA3E_HUMAN__611aa	PDB_CLUSTER_046	0.122	0.015	10	0.333	0.26	0	238	0	0	1
Q13509:Q86V35	TBB3_HUMAN__CABP7_HUMAN__665aa	PDB_CLUSTER_040	0.104	0.014	7	0.619	0.31	0	218	0	0	1
Q6PEY2:Q86V35	TBA3E_HUMAN__CABP7_HUMAN__665aa	PDB_CLUSTER_035	0.166	0.012	24	0.333	0.74	0	238	0	0	1
Q13885:Q86V35	TBB2A_HUMAN__CABP7_HUMAN__660aa	PDB_CLUSTER_040	0.098	0	3	0.333	0.3	0	218	0	0	1
Q86V35:Q9BQE3	CABP7_HUMAN__TBA1C_HUMAN__664aa	PDB_CLUSTER_035	0.136	0	1	0.333	0.26	0	238	0	0	1
P02585:Q6PEY2	TNNC2_HUMAN__TBA3E_HUMAN__610aa	PDB_CLUSTER_116	0.134	0	1	0.333	0.25	0	248	0	0	1
P04350:Q86V35	TBB4A_HUMAN__CABP7_HUMAN__659aa	PDB_CLUSTER_040	0.102	0	2	0.333	0.25	0	218	0	0	1
P02585:Q9BQE3	TNNC2_HUMAN__TBA1C_HUMAN__609aa	PDB_CLUSTER_116	0.088	0	1	0.333	0.24	0	248	0	0	1
P68366:Q86V35	TBA4A_HUMAN__CABP7_HUMAN__663aa	PDB_CLUSTER_035	0.122	0	1	0.333	0.24	0	238	0	0	1
Q6PEY2:Q9NZT1	TBA3E_HUMAN__CALL5_HUMAN__596aa	PDB_CLUSTER_062	0.178	0	1	0.333	0.24	0	339	0	0	1
Q9BQE3:Q9NZT1	TBA1C_HUMAN__CALL5_HUMAN__595aa	PDB_CLUSTER_062	0.108	0	1	0.333	0.24	0	339	0	0	1
P68366:Q9NZT1	TBA4A_HUMAN__CALL5_HUMAN__594aa	PDB_CLUSTER_062	0.112	0	2	0.333	0.23	0	339	0	0	1
P08865:Q9UEG4	RSSA_HUMAN__ZN629_HUMAN__1164aa	PDB_CLUSTER_105	0.108	0	0	0	0.52	1	250	165	0	1
P55196:P68133	AFAD_HUMAN__ACTS_HUMAN__2201aa	PDB_CLUSTER_005	0.118	0	0	0	0.33	0	424	410	0	1
Q6P2Q9:Q9BV38	PRP8_HUMAN__WDR18_HUMAN__2767aa	PDB_CLUSTER_166	0.108	0	0	0	0.3	0	0	0	0	1
O00267:Q9Y5B9	SPT5H_HUMAN__SP16H_HUMAN__2134aa	PDB_CLUSTER_139	0.098	0	0	0	0.3	1	998	892	1	0
P68366:Q13938	TBA4A_HUMAN__CAYP1_HUMAN__723aa	PDB_CLUSTER_041	0.326	0	0	0	0.29	1	259	178	1	1
Q13938:Q71U36	CAYP1_HUMAN__TBA1A_HUMAN__726aa	PDB_CLUSTER_041	0.266	0	0	0	0.27	1	259	178	1	1
P63316:Q9BUF5	TNNC1_HUMAN__TBB6_HUMAN__607aa	PDB_CLUSTER_038	0.1	0	0	0	0.26	0	211	0	0	1
O15143:P05787	ARC1B_HUMAN__K2C8_HUMAN__855aa	PDB_CLUSTER_202	0.192	0	0	0	0.25	1	0	0	0	1
P02585:P68366	TNNC2_HUMAN__TBA4A_HUMAN__608aa	PDB_CLUSTER_116	0.118	0	0	0	0.25	0	248	0	0	1
P02585:Q71U36	TNNC2_HUMAN__TBA1A_HUMAN__611aa	PDB_CLUSTER_116	0.124	0	0	0	0.24	0	248	0	0	1
P0DP23:Q86UC2	CALM1_HUMAN__RSPH3_HUMAN__709aa	PDB_CLUSTER_090	0.278	0	0	0	0.24	0	236	0	0	1
Q86V35:Q9BUF5	CABP7_HUMAN__TBB6_HUMAN__661aa	PDB_CLUSTER_040	0.114	0	0	0	0.24	0	218	0	0	1
Q8NHV4:Q96RT7	NEDD1_HUMAN__GCP6_HUMAN__2479aa	PDB_CLUSTER_196	0.312	0	0	0	0.24	3	988	938	3	0
Q71U36:Q9NZT1	TBA1A_HUMAN__CALL5_HUMAN__597aa	PDB_CLUSTER_062	0.134	0	0	0	0.23	0	339	0	0	1
Q86XW9:Q9BQE3	TXND6_HUMAN__TBA1C_HUMAN__779aa	PDB_CLUSTER_120	0.198	0	0	0	0.23	0	221	0	0	1
P02585:Q13509	TNNC2_HUMAN__TBB3_HUMAN__610aa	PDB_CLUSTER_117	0.144	0	0	0	0.22	0	219	0	0	1
P07437:Q9NZT1	TBB5_HUMAN__CALL5_HUMAN__590aa	PDB_CLUSTER_068	0.088	0	0	0	0.22	0	290	0	0	1
P56597:Q9BQE3	NDK5_HUMAN__TBA1C_HUMAN__661aa	PDB_CLUSTER_032	0.196	0	0	0	0.22	0	201	0	0	1
Q13885:Q9NZT1	TBB2A_HUMAN__CALL5_HUMAN__591aa	PDB_CLUSTER_068	0.144	0	0	0	0.22	0	290	0	0	1
P62805:Q08945	H4_HUMAN__SSRP1_HUMAN__812aa	PDB_CLUSTER_142	0.766	0	0	0	0.22	11	945	925	2	0
P02585:Q13885	TNNC2_HUMAN__TBB2A_HUMAN__605aa	PDB_CLUSTER_117	0.09	0	0	0	0.21	0	219	0	0	1
P04350:Q9NZT1	TBB4A_HUMAN__CALL5_HUMAN__590aa	PDB_CLUSTER_068	0.132	0	0	0	0.21	0	290	0	0	1
P62937:Q9BQE3	PPIA_HUMAN__TBA1C_HUMAN__614aa	PDB_CLUSTER_036	0.088	0	0	0	0.21	0	303	292	0	1
Q13509:Q9NZT1	TBB3_HUMAN__CALL5_HUMAN__596aa	PDB_CLUSTER_068	0.108	0	0	0	0.21	0	290	0	0	1
Q658L1:Q6PEY2	SAXO2_HUMAN__TBA3E_HUMAN__848aa	PDB_CLUSTER_042	0.21	0	0	0	0.21	0	195	0	0	1
Q86XW9:Q9BUF5	TXND6_HUMAN__TBB6_HUMAN__776aa	PDB_CLUSTER_109	0.244	0	0	0	0.21	0	217	0	0	1
P04350:Q8IUZ0	TBB4A_HUMAN__LRC49_HUMAN__1130aa	PDB_CLUSTER_063	0.24	0	0	0	0.2	0	202	0	0	1
P45880:Q8N4H5	VDAC2_HUMAN__TOM5_HUMAN__345aa	PDB_CLUSTER_146	0.21	0	0	0	0.2	1	374	0	0	1
P62937:P68363	PPIA_HUMAN__TBA1B_HUMAN__616aa	PDB_CLUSTER_036	0.122	0	0	0	0.2	1	303	292	0	1
P68366:Q8WWF8	TBA4A_HUMAN__CAPSL_HUMAN__656aa	PDB_CLUSTER_112	0.124	0	0	0	0.2	0	283	243	1	1
Q13509:Q86XW9	TBB3_HUMAN__TXND6_HUMAN__780aa	PDB_CLUSTER_109	0.25	0	0	0	0.2	0	217	0	0	1
Q658L1:Q9BQE3	SAXO2_HUMAN__TBA1C_HUMAN__847aa	PDB_CLUSTER_042	0.184	0	0	0	0.2	0	195	0	0	1
Q6PEY2:Q8WWF8	TBA3E_HUMAN__CAPSL_HUMAN__658aa	PDB_CLUSTER_112	0.164	0	0	0	0.2	0	283	243	1	1
Q71U36:Q9UM11	TBA1A_HUMAN__FZR1_HUMAN__947aa	PDB_CLUSTER_073	0.096	0	0	0	0.2	0	195	0	0	1
Q8IUZ0:Q9BUF5	LRC49_HUMAN__TBB6_HUMAN__1132aa	PDB_CLUSTER_063	0.214	0	0	0	0.2	0	202	0	0	1
P07437:Q13938	TBB5_HUMAN__CAYP1_HUMAN__719aa	PDB_CLUSTER_025	0.28	0	0	0	0.2	1	454	353	2	0
Q13938:Q9BUF5	CAYP1_HUMAN__TBB6_HUMAN__721aa	PDB_CLUSTER_025	0.266	0	0	0	0.2	1	454	353	2	0
P02585:P04350	TNNC2_HUMAN__TBB4A_HUMAN__604aa	PDB_CLUSTER_117	0.112	0	0	0	0.19	0	219	0	0	1
P02585:Q9BUF5	TNNC2_HUMAN__TBB6_HUMAN__606aa	PDB_CLUSTER_117	0.11	0	0	0	0.19	0	219	0	0	1
P04350:Q86XW9	TBB4A_HUMAN__TXND6_HUMAN__774aa	PDB_CLUSTER_109	0.26	0	0	0	0.19	0	217	0	0	1
P56597:P68366	NDK5_HUMAN__TBA4A_HUMAN__660aa	PDB_CLUSTER_032	0.19	0	0	0	0.19	0	201	0	0	1
P56597:Q6PEY2	NDK5_HUMAN__TBA3E_HUMAN__662aa	PDB_CLUSTER_032	0.182	0	0	0	0.19	0	201	0	0	1
P68363:Q8WWF8	TBA1B_HUMAN__CAPSL_HUMAN__659aa	PDB_CLUSTER_112	0.276	0	0	0	0.19	1	283	243	1	1
P68366:Q658L1	TBA4A_HUMAN__SAXO2_HUMAN__846aa	PDB_CLUSTER_042	0.132	0	0	0	0.19	0	195	0	0	1
Q13509:Q8IUZ0	TBB3_HUMAN__LRC49_HUMAN__1136aa	PDB_CLUSTER_063	0.256	0	0	0	0.19	0	202	0	0	1
Q13885:Q86XW9	TBB2A_HUMAN__TXND6_HUMAN__775aa	PDB_CLUSTER_109	0.244	0	0	0	0.19	0	217	0	0	1
Q6PEY2:Q86XW9	TBA3E_HUMAN__TXND6_HUMAN__780aa	PDB_CLUSTER_120	0.194	0	0	0	0.19	0	221	0	0	1
Q71U36:Q86XW9	TBA1A_HUMAN__TXND6_HUMAN__781aa	PDB_CLUSTER_120	0.188	0	0	0	0.19	0	221	0	0	1
P02647:P04180	APOA1_HUMAN__LCAT_HUMAN__707aa	PDB_CLUSTER_191	0.544	0	0	0	0.19	7	999	990	2	0
P68371:Q13938	TBB4B_HUMAN__CAYP1_HUMAN__720aa	PDB_CLUSTER_025	0.288	0	0	0	0.19	1	454	353	2	0
Q13509:Q13938	TBB3_HUMAN__CAYP1_HUMAN__725aa	PDB_CLUSTER_025	0.29	0	0	0	0.19	1	454	353	2	0
Q13938:Q9BVA1	CAYP1_HUMAN__TBB2B_HUMAN__720aa	PDB_CLUSTER_025	0.564	0	0	0	0.19	3	454	353	2	0
P68366:Q9NZR1	TBA4A_HUMAN__TMOD2_HUMAN__799aa	PDB_CLUSTER_094	0.128	0	0	0	0.18	0	184	0	0	1
Q8WWF8:Q9BUF5	CAPSL_HUMAN__TBB6_HUMAN__654aa	PDB_CLUSTER_113	0.14	0	0	0	0.18	0	295	330	1	1
P04350:Q13938	TBB4A_HUMAN__CAYP1_HUMAN__719aa	PDB_CLUSTER_025	0.248	0	0	0	0.18	1	454	353	2	0
Q13885:Q13938	TBB2A_HUMAN__CAYP1_HUMAN__720aa	PDB_CLUSTER_025	0.318	0	0	0	0.18	1	454	353	2	0
P04350:Q658L1	TBB4A_HUMAN__SAXO2_HUMAN__842aa	PDB_CLUSTER_039	0.154	0	0	0	0.17	0	197	0	0	1
P04350:Q8WWF8	TBB4A_HUMAN__CAPSL_HUMAN__652aa	PDB_CLUSTER_113	0.152	0	0	0	0.17	0	295	330	1	1
P68371:Q8WWF8	TBB4B_HUMAN__CAPSL_HUMAN__653aa	PDB_CLUSTER_113	0.274	0	0	0	0.17	1	295	330	1	1
Q13509:Q658L1	TBB3_HUMAN__SAXO2_HUMAN__848aa	PDB_CLUSTER_039	0.172	0	0	0	0.17	0	197	0	0	1
Q13509:Q8WWF8	TBB3_HUMAN__CAPSL_HUMAN__658aa	PDB_CLUSTER_113	0.33	0	0	0	0.17	1	295	330	1	1
Q13885:Q658L1	TBB2A_HUMAN__SAXO2_HUMAN__843aa	PDB_CLUSTER_039	0.148	0	0	0	0.17	0	197	0	0	1
Q658L1:Q71U36	SAXO2_HUMAN__TBA1A_HUMAN__849aa	PDB_CLUSTER_042	0.202	0	0	0	0.17	0	195	0	0	1
Q658L1:Q9BUF5	SAXO2_HUMAN__TBB6_HUMAN__844aa	PDB_CLUSTER_039	0.146	0	0	0	0.17	0	197	0	0	1
Q71U36:Q9NZR1	TBA1A_HUMAN__TMOD2_HUMAN__802aa	PDB_CLUSTER_094	0.106	0	0	0	0.17	0	184	0	0	1
Q8WWF8:Q9BQE3	CAPSL_HUMAN__TBA1C_HUMAN__657aa	PDB_CLUSTER_112	0.286	0	0	0	0.17	1	283	243	1	1
P01857:P78536	IGHG1_HUMAN__ADA17_HUMAN__1223aa	PDB_CLUSTER_097	0.114	0	0	0	0.16	0	0	0	0	1
Q13885:Q8WWF8	TBB2A_HUMAN__CAPSL_HUMAN__653aa	PDB_CLUSTER_113	0.322	0	0	0	0.16	1	295	330	1	1
Q71U36:Q8WWF8	TBA1A_HUMAN__CAPSL_HUMAN__659aa	PDB_CLUSTER_112	0.236	0	0	0	0.16	1	283	243	1	1
Q13616:Q9UK99	CUL1_HUMAN__FBX3_HUMAN__1247aa	PDB_CLUSTER_101	0.7	0	0	0	0.16	6	989	934	9	0
O96008:Q9BXM7	TOM40_HUMAN__PINK1_HUMAN__942aa	PDB_CLUSTER_148	0.584	0	0	0	0.15	4	939	667	1	0
P41223:Q13573	BUD31_HUMAN__SNW1_HUMAN__680aa	PDB_CLUSTER_168	0.114	0	0	0	0.13	1	999	998	0	0
